# Bacterial cGAS-like enzymes produce 2′,3′-cGAMP to activate an ion channel that restricts phage replication

**DOI:** 10.1101/2023.07.24.550367

**Authors:** Uday Tak, Peace Walth, Aaron T. Whiteley

## Abstract

The mammalian innate immune system uses cyclic GMP–AMP synthase (cGAS) to synthesize the cyclic dinucleotide 2′,3′-cGAMP during antiviral and antitumor immune responses. 2′,3′-cGAMP is a nucleotide second messenger that initiates inflammatory signaling by binding to and activating the stimulator of interferon genes (STING) receptor. Bacteria also encode cGAS/DncV-like nucleotidyltransferases (CD-NTases) that produce nucleotide second messengers to initiate antiviral (antiphage) signaling. Bacterial CD-NTases produce a wide range of cyclic oligonucleotides but have not been documented to produce 2′,3′-cGAMP. Here we discovered bacterial CD-NTases that produce 2′,3′-cGAMP to restrict phage replication. Bacterial 2′,3′-cGAMP binds to CD-NTase associated protein 14 (Cap14), a transmembrane protein of unknown function. Using electrophysiology, we show that Cap14 is a chloride-selective ion channel that is activated by 2′,3′-cGAMP binding. Cap14 adopts a modular architecture, with an N-terminal transmembrane domain and a C-terminal nucleotide-binding SAVED domain. Domain-swapping experiments demonstrated the Cap14 transmembrane region could be substituted with a nuclease, thereby generating a biosensor that is selective for 2′,3′-cGAMP. This study reveals that 2′,3′-cGAMP signaling extends beyond metazoa to bacteria. Further, our findings suggest that transmembrane proteins of unknown function in bacterial immune pathways may broadly function as nucleotide-gated ion channels.
