## Supplementary material for "Bacterial cGAS-like enzymes produce 2′,3′-cGAMP to activate an ion channel that restricts phage replication": Tables S1, S2, and S3

### Sheet: Table S1 - Plasmids
Table S1 - Plasmids used in this study.
Strain #	E. coli strain	Plasmid number and details	Plasmid insert nucleotide sequence	Amino acid sequence of relevant proteins	Reference or Source
AW1720	Top10	pAW1257 - pET vector, pBR322 origin, bla, lacIq, pT7lac, 6xhis-sumo-CD-NTase005 ; protein expression vector	ATGTTTGATCTGGAAACGGAGTTCAACATTTTTTATCGTGACTATGTCGTTTTATCGAAGGATGAAAAACAAAACTTATACAACAAAAAAGACCTTAATCTGGACCGTTTAAAAGACGGTTTACAAGAGTATAATGAGGAAAAAAAGACGGAATATAAAATCAAAGACAACGTTGTCCAAGGATCTGTGGCGATGTCGACGGTCACCCAAAACGATAAGCACGACTACGATATCGACGTTGCGGTTATCTTCGATAAAGACAATATCCCGAGCGGGACTACCGCAGTCAAGAATATTGTCGTTAATTCACTTAAAAAAAAGTGCAAACAATTTAAGACTGAACCAGAAGCGAAAACTAATTGTGTACGTGTAGCGTATGAAGAGGGTTACCACATTGAT…	MFDLETEFNIFYRDYVVLSKDEKQNLYNKKDLNLDRLKDGLQEYNEEKKTEYKIKDNVVQGSVAMSTVTQNDKHDYDIDVAVIFDKDNIPSGTTAVKNIVVNSLKKKCKQFKTEPEAKTNCVRVAYEEGYHIDFAVYRRFKNDSDEFEYEHCGSEWSKRDPRTITNWFIENNKAQDYKLRKIVRLLKMFCKSREHWVMPGGLIHTVLVVECFEPNDRIDKSFYNTIKATRDRLKNDKEVKNPVDDSLSLIIKESDKTKVENLYNRLSTYIDKLDILFTDGCTKEQAIEAWNDFFNHSYWSDLLTEDTQKANESAYCATETFPECDETEEFIEHIYPIDIKYDLNINCRVTQDGWRTKLLRSMLRLKEPLRLNKNLEFFIEGTNVPPPYKVFWKVRNIGD…	This study
AW1745	Top10	pAW1285 - pET vector, pBR322 origin, bla, lacIq, pT7lac, 6xhis-sumo-CD-NTase005-01 ; protein expression vector	ATGTACGATTGTTCAAAGCAGTTGGAAAAATTTTACCGTAAGAAGGTAGTACTTTCAGCTAAGGAGCAAAACGAGCTGCGTGAGAAACGCAAGCTGAATATCAAGCGCCTTAAGGACGGGCTGAGCGAATACAATTCCGAAAAAAACAAGAATTACAAGATTGCAGAAGAGCGTATCCAGGGTTCGATGGCTATGCATACGATTACCCAAAATGATAAGCAGGACTACGATATCGACGTGGGCATTGTTTTTGAGGAAGATAGCCTGAACGAACTGGGCTCTTTGGCTACTCGTAACATGGTCGCTAACGCACTGGAGCGTAAAACTAAGCAATTTGCGGAGAACCCGGAGATCAAAACGTCCTGCGTGCGCTTAAAGTATAACTCTACAGGCTACCAT…	MYDCSKQLEKFYRKKVVLSAKEQNELREKRKLNIKRLKDGLSEYNSEKNKNYKIAEERIQGSMAMHTITQNDKQDYDIDVGIVFEEDSLNELGSLATRNMVANALERKTKQFAENPEIKTSCVRLKYNSTGYHVDFAVFKRYKKNSYDADYTYEHSGSEWSVRHIKDLESWFSERIKGKGDDLRKVIRLSKMFCKSRESWKNMPSGLIQTVICEENFNESYSRLDEIFYYTMKNIVRRLNVYLEVYAPVDNGRSLVNRDIDYQRMKNWKNRLETQLDSLNVLFDDECTSEEALKAWGIFFEHSYWNELANTVKEQNFTDTEEFIGDLYPVLEQFEVMVDCKVSGNGFTLMALQKYLEKYAPRLNKFIPPKFKIECSIKSTNCPSYDKILWKVLNVGSEA…	This study
AW1746	Top10	pAW1286 - pET vector, pBR322 origin, bla, lacIq, pT7lac, 6xhis-sumo-CD-NTase005-02 ; protein expression vector	ATGTTTGACTTAAGCATCGAGTTGAAAAAATTCTATTACAATGAGGTTGTTCTGAGTAGCGAAGAGACGAAGAATTTACGCGAAAAGAAAAAATTAAATATCAAGCGCCTTCGTGAAGGCTTATCAGATTACAATGCTGACTATAATACAAATTATGCGATTGCAGAAACACTTGAGCAAGGATCAGTCGCGATGTCAACGGTGACCCAGAATGAGAAGAACGACTACGACATCGACGTAGCCATTATTTTCGACAAATCGAATCTGAACGGTCTTGGGCCAATCGCTGTAAAGAATGTGGTTGCTGATGCGTTAAAGCGCAAGTGCACAAATTTTAAGACACAGCCTGAATCTAAAACTAACTGTGTGCGTATCATCTACTCAGACAATTACCACATC…	MFDLSIELKKFYYNEVVLSSEETKNLREKKKLNIKRLREGLSDYNADYNTNYAIAETLEQGSVAMSTVTQNEKNDYDIDVAIIFDKSNLNGLGPIAVKNVVADALKRKCTNFKTQPESKTNCVRIIYSDNYHIDFAIYRRIRNDDGSYNYEHAGSEWRPRDPRAINKWFRDEIKEHTEDLRKVVRLLKMFSKSRELWKMPGGLIQSVLSEEKIQNYKRMDELFFYTIREISVRLKKSIEVYNPTDDTQSLLLKQSDYKKMSNLCNRLENKLSALDILFDNECTKKDAVQAWYEIFNHDYWTYKEDENNMKFESFNKSFDTFEYDDTEEYIRNIVPVSNKYKITLDCRVIDKNGTIKKLSTIYNNGKSIPLNRKLLFYLDENRVPKPYDIYWKVKNEGVE…	This study
AW1747	Top10	pAW1287 - pET vector, pBR322 origin, bla, lacIq, pT7lac, 6xhis-sumo-CD-NTase005-03 ; protein expression vector	ATGGATATGTATAATTTAAGTTCTAAATTCAATACGTTCTATAACAATCATGTAGTGCTGCAAGGAGAAAAACAATCAGAGCTGGGAAAGAAGAAGAACACCAATATCGATCGTCTTAAAGATGGTTTGAAGGAATACAACGACGAGCATGACACCAATTACAAACTTGTCGACAATGTCATCCAAGGCAGTGTAGCGATGCACACGGTAACGCAAAATGACGAGAACGAATACGACATTGATGTAGCGATTATCTTCGACAAGTCCTCCATTCCTGACTCAACGACTCGCGTAAAGAACATCATGGTTGATGCGCTTAAACGTAAGTGCTCTGGGTTCCGTACCGAGCCTGAGGCAAAAACCAACTGTATCCGTATTGAGTACGCATCGGGATATCAC…	MDMYNLSSKFNTFYNNHVVLQGEKQSELGKKKNTNIDRLKDGLKEYNDEHDTNYKLVDNVIQGSVAMHTVTQNDENEYDIDVAIIFDKSSIPDSTTRVKNIMVDALKRKCSGFRTEPEAKTNCIRIEYASGYHIDFAIYRRFLNDDGEYEYEHCGSEWRSRDPWAITNWFNTENTASNNDLRSVVRLLKMFCKSRDGWSMPGGLIQSVLASESVSSDARLDVTFYNTICNIRDRLGQDQEVYNPTNADLTLLYTVKDKQKVKNLHSRLTSYINKLSVLFEDDCTKEKAIEAWNDFFSHSYWAEQLPKNEERIQKTIDMFAEMTSAIGTQKETVTVQVFTELVSGQRIPLNAFKGKLPKGKPVTFIAEPSFTDYTDIKWFVNNTGDESVNNRSYDTNGKE…	This study
AW1748	Top10	pAW1288 - pET vector, pBR322 origin, bla, lacIq, pT7lac, 6xhis-sumo-CD-NTase005-04 ; protein expression vector	ATGTACGATTGCTCACGCAATTTCAACGAATTCTATCACACAAAGGTCATTTTACCTGAAAAGAGCCAGAATGAGCTTCGCAAAAAGCGCAAGACCAACATTAAGCGTCTGAAATCCGGTCTTAGCGAGTATAACTCCGAAAATAATACCGACTTCCGTATCTCCGAGGAACGTATCCAAGGCTCGATGGCGATGCACACTGTTGTTCAAAACGACGAGAATGATTACGATATTGATGTAGGTATCGTCTTCGAGAGCGATAATTTAGACGAAATCGGGCCTCATGCAATCAAGAATATCTTAGAAAACGCATTGAAGCGCAAAATGGGCCAGTTTGCGGTAGAACCATTGGTCAAAACTAGCTGTGTGCGTATGGAGTATAGCAACGGATACCACGTT…	MYDCSRNFNEFYHTKVILPEKSQNELRKKRKTNIKRLKSGLSEYNSENNTDFRISEERIQGSMAMHTVVQNDENDYDIDVGIVFESDNLDEIGPHAIKNILENALKRKMGQFAVEPLVKTSCVRMEYSNGYHVDFAIFKRSKIYLENEYTYEHAGAKWSTRHIKALEEWFNTETSKTNDNLRKIVRLSKMFCKSRKTWKNMPSGLIQTVLCDEAITNDYSRTDELFYYTMKKIVDRLNVNLEVNAPVDNERKLVIRDIDYTRVQNWKNRLENELTKLDVLFNPDCTFAEAVDAWGLFFNHSYWKELNMHETRKSLREDTQEVFNNTEEHIEDKYLVNEYYDVSINCKISGNGIRPMPIEKYLDSYFAKFIPHNFSVTCKIDHADCPPFDKVLWKVLNVG…	This study
AW1749	Top10	pAW1289 - pET vector, pBR322 origin, bla, lacIq, pT7lac, 6xhis-sumo-CD-NTase005-05 ; protein expression vector	ATGTATAACTTGGATAAGGAAATTCGCAGTTTTTATCGCAAAAAGGTCGTGCTTTCCTCTGAGAAACAAAAAAGTCTTATCGAGAAAAAGGATCTTAACTTAGACCGTTTGAAAGCAGGCTTGAAGGAATATAACGAGGAAAACGGAACGGATTATAAGATTGTCGATACAATTATTCAGGGTTCAGTGGCGATGCAGACCGTGATTCAAGCTGAAGATAATAACTACGACATTGACGTCGGGATTGCCTTCAATAAAGATAATTTGCCACAACCAATTACTTCTGAAAATAACACACAAAAGGTGAAAAATATTGTGCATTCTGCGCTGCTGAAAAAAGCCACCGTGTTTAAATTTAAACCCGAGAAACGTACCAACTGTATCCGCGTAATCTACTCT…	MYNLDKEIRSFYRKKVVLSSEKQKSLIEKKDLNLDRLKAGLKEYNEENGTDYKIVDTIIQGSVAMQTVIQAEDNNYDIDVGIAFNKDNLPQPITSENNTQKVKNIVHSALLKKATVFKFKPEKRTNCIRVIYSDGYHIDFAIYRRYKDENDEYIYEHCGADWVYRNPRTITKWFKSRDKAYNYNLKRIVRLLKAYLKQDSSWSVPGGLIQSVLADECFKSSSRLDEMLYNTIEAIVNRLEENTEVNNPVDKDSEGKEIPLLRTQEHKDKVIKMKNYIKKGLNKLSILFDGNECTEEKALRAWGDFFNNDYWTELADEISNTSIAESINKSFSALNQDVYDYNETEEFIEELYPINEKYNIDIECKVQQSGYTVDTLRNFLRFNKYLKPNKKLYFEVKNN…	This study
AW2127	Omnimax	pAW1385 - pBAD33x, p15A origin, cat, araC, malE-tev-hcGAS ; protein expression vector	ATGAAAATCGAAGAAGGTAAACTGGTAATCTGGATTAACGGCGATAAAGGCTATAACGGTCTCGCTGAAGTCGGTAAGAAATTCGAGAAAGATACCGGAATTAAAGTCACCGTTGAGCATCCGGATAAACTGGAAGAGAAATTCCCACAGGTTGCGGCAACTGGCGATGGCCCTGACATTATCTTCTGGGCACACGACCGCTTTGGTGGCTACGCTCAATCTGGCCTGTTGGCTGAAATCACCCCGGACAAAGCGTTCCAGGACAAGCTGTATCCGTTTACCTGGGATGCCGTACGTTACAACGGCAAGCTGATTGCTTACCCGATCGCTGTTGAAGCGTTATCGCTGATTTATAACAAAGATCTGCTGCCGAACCCGCCAAAAACCTGGGAAGAGATC…	MKIEEGKLVIWINGDKGYNGLAEVGKKFEKDTGIKVTVEHPDKLEEKFPQVAATGDGPDIIFWAHDRFGGYAQSGLLAEITPDKAFQDKLYPFTWDAVRYNGKLIAYPIAVEALSLIYNKDLLPNPPKTWEEIPALDKELKAKGKSALMFNLQEPYFTWPLIAADGGYAFKYENGKYDIKDVGVDNAGAKAGLTFLVDLIKNKHMNADTDYSIAEAAFNKGETAMTINGPWAWSNIDTSKVNYGVTVLPTFKGQPSKPFVGVLSAGINAASPNKELAKEFLENYLLTDEGLEAVNKDKPLGAVALKSYEEELAKDPRIAATMENAQKGEIMPNIPQMSAFWYAVRTAVINAASGRQTVDEALKDAQTNSSSNNNNNNNNNNLGIEENLYFQGSDAAPGA…	Whiteley et al., Nature 2019
AW2321	Omnimax	pAW1517 - pET vector, pBR322 origin, bla, lacIq, pT7lac, Btcap14-6xhis ; protein expression vector	ATGAACATCGTAACCTTTGGAATTATTTTGGTGGTCACTACTATTATTATGATTATTCTTTACGCGTTTAACCGTACCAAGGGCGTCGAAACCTTCGGTGGGCACACGTTCATTTCGTTTGGTCTTGGCCTTATTACGGGCTCGTTCGGTACCCTGGTAGATAAAATTCACTCAATTGTGATCGCAATCATTAAGGTCACGAATGACAAGACTCAGGCTAAGACGTTGACCGATGCTACCGATGTTAACTATATTCAGTTGGTGACAGGGATTGCCTTCGTTGCTCTTGGCATCTGGTTCATTTACAAGCTGAAGAATCGCATTTACATTCTGAATATTAACGGCTATGCCGACCATCGTATCGAAAATAATCAAAAATCATTGGGGTTAAACGAATTT…	MNIVTFGIILVVTTIIMIILYAFNRTKGVETFGGHTFISFGLGLITGSFGTLVDKIHSIVIAIIKVTNDKTQAKTLTDATDVNYIQLVTGIAFVALGIWFIYKLKNRIYILNINGYADHRIENNQKSLGLNEFDFKEREIEFIQRFKKAQRNATEQDVIPEITEELVPKLEAFKNESRKVKRGYTGIAPIPLILYAGKILDGHEINHFYERNKFTQQYYKLDKSKKNYEKLNLQTNLQALANMQVTEAVLKVSITFDISTQDTSQFGNIPVVELKVDAPNENLVSGKDQLDSYVKKVYDTIRDIKTSNHAIQRIHLLISSQSCVPFELGRLLDDTSMPEIISYQYENPTYRWGLIVNKNNKGTFITAPGSHHHHHH	This study
AW2323	Omnimax	pAW1519 - pET vector, pBR322 origin, bla, lacIq, pT7lac, Cbcap14-6xhis ; protein expression vector	ATGTCACTTATCCAGGGAGTTACAATTATTATTGCCATTATTATTGTTATCATTGCCACGGTGCAAGGCATTAAGGGCAATAAAAGTGAAGAAAAAGGCGGAACCTATGAAACGATCGTGCCGCTGGGCCTGTTCAACTTAGGCGTCTTCTTAATTACTGCTTCAATCTTTCGTATCGAAGTATATGTGATTGCGATGTATGCAGTCTCTGAAGAAAAGGAACGCCTTTCTATTATCAATTACATCGCCGACAGTAAGACGGATCTGGTGTTAATCGTTAGTGGTATCGTACTTATCATTTTGTCCTACCTTTTCTATAAGCGTTTCATTAATATTGGTGGTATTAAACTGTTGAATATTCAAGCGTATTCAGACAATAGCCTTCAAAATTTTGAAAAA…	MSLIQGVTIIIAIIIVIIATVQGIKGNKSEEKGGTYETIVPLGLFNLGVFLITASIFRIEVYVIAMYAVSEEKERLSIINYIADSKTDLVLIVSGIVLIILSYLFYKRFINIGGIKLLNIQAYSDNSLQNFEKSEYKLNLTEAEYIDLVETWRITNSRGYQHCDFKDDIKNIINKIREQTLAFKSSSRGYKRAFMGIVPIPFLIYMGSIIPKLKFSEYLEIQNRNSNKLILLDTTGTIKYSPLQIRGDFNNSNKDDEIIIAVSTTAQIGDYNLVQFTNRQIDIRHIYLKEPGHGAIISVDQINNYAETIIEEILSIRRIKHNLKTVHLICASKPSLVFRLGQLIDNNTQLPIIISYQQNQGGQIEYPWGIYINHPQKQGQAVLWDDLGSHHHHHH	This study
AW2291	Omnimax	pAW1487 - pET vector, pBR322 origin, bla, lacIq, pT7lac, 6xhis-sumo-GbCap5 ; protein expression vector	GCTCGCGATGCCTTTAAATTGTCGACTATCGACGACCGTGCATTGTGGGTAGCCAGCGGCGGAATGTGTGCTAAGTGTAAGCGTGTCCTTATCTTCGACGATATTGAACGTAAAGTAAATCTGGGGGAACGTGCTCATATCATCGGTAAGGGCGATGGTAAGAACGCGCCACGCCGCGAGTTCGCAGAGGAGTACGGGATCACTGAAGAAAATATCGATTCACTGATGAATTTGATGCTTATGTGCAAGGAGTGTCACCATATTATCGATACTAATGTAAAACAGTACCCGCCAGACGTGCTGTTTGATATGAAAGAAAAGCATGAGTCTTGGGTGATGTCTCGCTTGTCCCAAAATAAAAAAGCTATCGCGGTATTGCACAAACGCAAAAACAGCATC…	ARDAFKLSTIDDRALWVASGGMCAKCKRVLIFDDIERKVNLGERAHIIGKGDGKNAPRREFAEEYGITEENIDSLMNLMLMCKECHHIIDTNVKQYPPDVLFDMKEKHESWVMSRLSQNKKAIAVLHKRKNSIPLDTILLSEEIDTLILDAVAIQEEFTDFSPEGWELAKKENEEFFQKIVQSKREYTGAYLYIFPLSPIPLLIHLGKLISDTVPAVVFQFDRDSQKWCLEDESKDSIPQKVIISQTDEVHESLVVTVQVSGTITEELIKEAVGTAYQHLDIRIENPQLNSVLYNHDVTNIKRAFRKELYRLNDLHHYKEIHLFYYGPAGLAFELGRCVNDNILPEIHLYEYSNRNEKKYMRAFSI	This study
AW3064	Omnipir	pUT100 - pET vector, pBR322 origin, bla, lacIq, pT7lac, 6xhis-sumo-chimera10 ; protein expression vector	GCTCGCGATGCCTTTAAATTGTCGACTATCGACGACCGTGCATTGTGGGTAGCCAGCGGCGGAATGTGTGCTAAGTGTAAGCGTGTCCTTATCTTCGACGATATTGAACGTAAAGTAAATCTGGGGGAACGTGCTCATATCATCGGTAAGGGCGATGGTAAGAACGCGCCACGCCGCGAGTTCGCAGAGGAGTACGGGATCACTGAAGAAAATATCGATTCACTGATGAATTTGATGCTTATGTGCAAGGAGTGTCACCATATTATCGATACTAATGTAAAACAGTACCCGCCAGACGTGCTGTTTGATATGAAAGAAAAGCATGAGTCTTGGGTGATGTCTCGCTTGTCCCAAAATAAAATTAAACTGTTGAATATTCAAGCGTATTCAGACAATAGC…	ARDAFKLSTIDDRALWVASGGMCAKCKRVLIFDDIERKVNLGERAHIIGKGDGKNAPRREFAEEYGITEENIDSLMNLMLMCKECHHIIDTNVKQYPPDVLFDMKEKHESWVMSRLSQNKIKLLNIQAYSDNSLQNFEKSEYKLNLTEAEYIDLVETWRITNSRGYQHCDFKDDIKNIINKIREQTLAFKSSSRGYKRAFMGIVPIPFLIYMGSIIPKLKFSEYLEIQNRNSNKLILLDTTGTIKYSPLQIRGDFNNSNKDDEIIIAVSTTAQIGDYNLVQFTNRQIDIRHIYLKEPGHGAIISVDQINNYAETIIEEILSIRRIKHNLKTVHLICASKPSLVFRLGQLIDNNTQLPIIISYQQNQGGQIEYPWGIYINHPQKQGQAVLWDDL	This study
AW3065	Omnipir	pUT78 - pLOCO2, p15A origin, bla, aadA, amyE 5', amyE 3', Btcap14-BtCdnB ; Integrative B. subtilis vector containing BtCBASS for phage assays	CCTGCAGGATCACTATAATTAGGTGTACTGCCCATCTCTGCGTCAGGCAAGGTCTTTTCAAGCCATGTTATAGCATGATTCCGTAATCCCTCATAATTTAATGATTTAGCTTCCAACTTTATATCGTAGTTTGCTACTTTATTTAAAAAACTCTCCATCAAAAACACATCCCTTCTTAATACCTATATTTTACCATTTATTAAGTGTGTAAGTTGCATAGTTTTATAGAGTTTTACTTCAAAAAAATAATGTGTAAAACAATAAGCGTTTGCTTTGGAAAAAGAGCAAACTTCTGATATTATAGAACAACGTAATAATTACATTATTACATAAGGATATTTACATTTTAAAAGAAAGGAGGTCAATAAACCATGAATATTGTAACATTTGGAATTATTT…	BtCap14: MNIVTFGIILVVTTIIMIILYAFNRTKGVETFGGHTFISFGLGLITGSFGTLVDKIHSIVIAIIKVTNDKTQAKTLTDATDVNYIQLVTGIAFVALGIWFIYKLKNRIYILNINGYADHRIENNQKSLGLNEFDFKEREIEFIQRFKKAQRNATEQDVIPEITEELVPKLEAFKNESRKVKRGYTGIAPIPLILYAGKILDGHEINHFYERNKFTQQYYKLDKSKKNYEKLNLQTNLQALANMQVTEAVLKVSITFDISTQDTSQFGNIPVVELKVDAPNENLVSGKDQLDSYVKKVYDTIRDIKTSNHAIQRIHLLISSQSCVPFELGRLLDDTSMPEIISYQYENPTYRWGLIVNKNNKGTFITAP BtCdnB: MDMYNLSSKFNTF…	This study
AW3066	Omnipir	pUT139 - pLOCO2, p15A origin, bla, aadA, amyE 5', amyE 3', Btcap14-BtCdnB-D79A/D89A ; Integrative B. subtilis vector containing BtCBASS*CD for phage assays	CCTGCAGGATCACTATAATTAGGTGTACTGCCCATCTCTGCGTCAGGCAAGGTCTTTTCAAGCCATGTTATAGCATGATTCCGTAATCCCTCATAATTTAATGATTTAGCTTCCAACTTTATATCGTAGTTTGCTACTTTATTTAAAAAACTCTCCATCAAAAACACATCCCTTCTTAATACCTATATTTTACCATTTATTAAGTGTGTAAGTTGCATAGTTTTATAGAGTTTTACTTCAAAAAAATAATGTGTAAAACAATAAGCGTTTGCTTTGGAAAAAGAGCAAACTTCTGATATTATAGAACAACGTAATAATTACATTATTACATAAGGATATTTACATTTTAAAAGAAAGGAGGTCAATAAACCATGAATATTGTAACATTTGGAATTATTT…	BtCap14: MNIVTFGIILVVTTIIMIILYAFNRTKGVETFGGHTFISFGLGLITGSFGTLVDKIHSIVIAIIKVTNDKTQAKTLTDATDVNYIQLVTGIAFVALGIWFIYKLKNRIYILNINGYADHRIENNQKSLGLNEFDFKEREIEFIQRFKKAQRNATEQDVIPEITEELVPKLEAFKNESRKVKRGYTGIAPIPLILYAGKILDGHEINHFYERNKFTQQYYKLDKSKKNYEKLNLQTNLQALANMQVTEAVLKVSITFDISTQDTSQFGNIPVVELKVDAPNENLVSGKDQLDSYVKKVYDTIRDIKTSNHAIQRIHLLISSQSCVPFELGRLLDDTSMPEIISYQYENPTYRWGLIVNKNNKGTFITAP BtCdnB*CD MDMYNLSSKFN…	This study
AW2482	Omnipir	pAW1382 - pLOCO2, p15A origin, bla, aadA, amyE 5', amyE 3', sfGFP ; Integrative B. subtilis vector / Empty vector (EV) / negative control vector used for phage resistance assays.	TCACTGCCCGCTTTCCAGTCGGGAAACCTGTCGTGCCAGCTGCATTAATGAATCGGCCAACGCGCGGGGAGAGGCGGTTTGCGTATTGGGCGCCAGGGTGGTTTTTCTTTTCACCAGTGAGACGGGCAACAGCTGATTGCCCTTCACCGCCTGGCCCTGAGAGAGTTGCAGCAAGCGGTCCACGCTGGTTTGCCCCAGCAGGCGAAAATCCTGTTTGATGGTGGTTAACGGCGGGATATAACATGAGCTGTCTTCGGTATCGTCGTATCCCACTACCGAGATATCCGCACCAACGCGCAGCCCGGACTCGGTAATGGCGCGCATTGCGCCCAGCGCCATCTGATCGTTGGCAACCAGCATCGCAGTGGGAACGATGCCCTCATTCAGCATTTGCATGGT…	KGEELFTGVVPILVELDGDVNGHKFSVRGEGEGDATNGKLTLKFICTTGKLPVPWPTLVTTLTYGVQCFSRYPDHMKQHDFFKSAMPEGYVQERTISFKDDGTYKTRAEVKFEGDTLVNRIELKGIDFKEDGNILGHKLEYNFNSHNVYITADKQKNGIKANFKIRHNVEDGSVQLADHYQQNTPIGDGPVLLPDNHYLSTQSVLSKDPNEKRDHMVLLEFVTAAGITHGMDELYK	Ledvina et al., Nature 2023
AW1955	Top10	pAW1369 - pBAD33, p15A origin, cat, araC, malE-tev-cd-ntase005 : protein expression vector	ATGAAAATCGAAGAAGGTAAACTGGTAATCTGGATTAACGGCGATAAAGGCTATAACGGTCTCGCTGAAGTCGGTAAGAAATTCGAGAAAGATACCGGAATTAAAGTCACCGTTGAGCATCCGGATAAACTGGAAGAGAAATTCCCACAGGTTGCGGCAACTGGCGATGGCCCTGACATTATCTTCTGGGCACACGACCGCTTTGGTGGCTACGCTCAATCTGGCCTGTTGGCTGAAATCACCCCGGACAAAGCGTTCCAGGACAAGCTGTATCCGTTTACCTGGGATGCCGTACGTTACAACGGCAAGCTGATTGCTTACCCGATCGCTGTTGAAGCGTTATCGCTGATTTATAACAAAGATCTGCTGCCGAACCCGCCAAAAACCTGGGAAGAGATC…	MKIEEGKLVIWINGDKGYNGLAEVGKKFEKDTGIKVTVEHPDKLEEKFPQVAATGDGPDIIFWAHDRFGGYAQSGLLAEITPDKAFQDKLYPFTWDAVRYNGKLIAYPIAVEALSLIYNKDLLPNPPKTWEEIPALDKELKAKGKSALMFNLQEPYFTWPLIAADGGYAFKYENGKYDIKDVGVDNAGAKAGLTFLVDLIKNKHMNADTDYSIAEAAFNKGETAMTINGPWAWSNIDTSKVNYGVTVLPTFKGQPSKPFVGVLSAGINAASPNKELAKEFLENYLLTDEGLEAVNKDKPLGAVALKSYEEELAKDPRIAATMENAQKGEIMPNIPQMSAFWYAVRTAVINAASGRQTVDEALKDAQTNSSSNNNNNNNNNNLGIEENLYFQGSMFDLET…	Whiteley et al., Nature 2019
AW2735	Omnipir	pET vector, pBR322 origin, bla, lacIq, pT7lac, 6xhis-sumo-vacV poxin ; protein expression vector	ATGGGTTCTTCTCACCATCACCATCACCATGGTTCAGGAGTCAAGACTGAGAACAACGATCATATTAATTTGAAGGTGGCGGGGCAGGATGGTTCTGTGGTGCAGTTTAAGATTAAGAGGCATACACCACTTAGTAAACTAATGAAAGCCTATTGTGAACGACAGGGATTGTCAATGAGGCAGATCAGATTCCGATTTGACGGGCAACCAATCAATGAAACAGACACACCTGCACAGTTGGAAATGGAGGATGAAGATACAATTGATGTGTTTCAACAGCAGACGGGTGGATCCATGGCGATGTTTTACGCACACGCTCTCGGTGGGTACGACGAGAATCTTCATGCCTTTCCTGGAATATCATCGACTGTTGCCAATGATGTCAGGAAATATTCTGTT…	MGSSHHHHHHGSGVKTENNDHINLKVAGQDGSVVQFKIKRHTPLSKLMKAYCERQGLSMRQIRFRFDGQPINETDTPAQLEMEDEDTIDVFQQQTGGSMAMFYAHALGGYDENLHAFPGISSTVANDVRKYSVVSVYNNKYDIVKDKYMWCYSQVNKRYIGALLPMFECNEYLQIGDPIHDQEGNQISIITYRHKNYYALSGIGYESLDLCLEGVGIHHHVLETGNAVYGKVQHDYSTIKEKAKEMNALSPGPIIDYHVWIGDCICQVTAVDVHGKEIMRMRFKKGAVLPIPNLVKVKLGENDTENLSSTISAAPSR	Eaglesham et al., Nature 2019
AW2731	Omnipir	pET vector, pBR322 origin, bla, lacIq, pT7lac, 6xhis-sumo-ulp1 ; protein expression vector for purification of SUMO protease	ATGGGCAGCAGCCATCATCATCATCATCACAGCAGCGGCCTGGTGCCGCGCGGCAGCCATATGGATCTCCTTGAACTTACAGAGGACATGGAAAAGGAAATCAGTAATGCCCTAGGCCATGGCCCACAGGATGAAATCCTAAGTAGTGCTTTCAAATTGCGAATTACTCGAGGAGATATTCAGACATTAAAGAACTATCACTGGCTCAATGATGAAGTCATTAATTTTTACATGAATCTTCTGGTGGAAAGAAATAAAAAGCAAGGCTATCCAGCACTTCATGTATTCAGTACTTTCTTCTATCCTAAATTAAAGTCTGGGGGTTACCAAGCAGTGAAACGATGGACCAAAGGGGTAAATCTCTTTGAACAAGAAATTATTCTGGTGCCTATTCATCGG…	MGSSHHHHHHSSGLVPRGSHMDLLELTEDMEKEISNALGHGPQDEILSSAFKLRITRGDIQTLKNYHWLNDEVINFYMNLLVERNKKQGYPALHVFSTFFYPKLKSGGYQAVKRWTKGVNLFEQEIILVPIHRKVHWSLVVIDLRKKCLKYLDSAGQKGHRICEILLQYLQDESKTKRNSDLNLLEWTHHSMKPHEIPQQLNGSDCGMFTCKYADYISRDKPITFTQHQMPLFRKKMVWEILHQQLL	Reverter et al., Nat. Struct. Mol. Biol. 2019

### Sheet: Table S2 - Strains
Table S2 - Bacterial strains used in this study
Strain number	Species and strain	Description	Source or Reference
	Bacillus subtilis PY79	Parent strain for phage assays	Schroeder et al., Genome Announcements 2013
AW3061	Bacillus subtilis PY79	amyE:: sfGFP, transformed with pAW1382 for integration of sfGFP into amyE site ; Empty vector for phage experiments	This study
AW3062	Bacillus subtilis PY79	amyE:: btcap14-btcdnB, transformed with pUT78 for integration of WT BtCBASS operon into amyE site ; WT BtCBASS strain used for phage experiments	This study
AW3063	Bacillus subtilis PY79	amyE:: btcap14-btcdnBD79A/D81A, transformed with pUT139 for integration of BtCBASSCD operon into amyE site ; BtCBASS*CD strain used for phage experiments	This study
AW1938	Escherichia coli BL21 (DE3)	F- ompT hsdSB (rB-mB-) gal dcm (DE3)	Invitrogen: Catalog #C600003
AW2440	Escherichia coli BL21 Rosetta 2 (DE3)	F- ompT hsdSB(rB- mB-) gal dcm (DE3) pRARE2 (CamR)	Millipore Sigma: Catalog #71400-3
AW2977	Escherichia coli BL21 C43 (DE3)	F– ompT gal dcm hsdSB(rB- mB-)(DE3)	Walker et al., JMB 1996
AW2413	Escherichia coli Omnipir	F´ {proAB lacIq lacZΔM15 Tn10(TetR ) Δ(ccdAB)} mini-Tn7(pir-116+) mcrA Δ(mrr hsdRMS-mcrBC) Φ 80(lacZ)ΔM15 Δ(lacZYA-argF)U169 endA1 recA1 supE44 thi-1 gyrA96 relA1 tonA panD; used for cloning	Kibby et al. Cell 2023
	Escherichia coli Omnimax	F´ {proAB lacIq lacZΔM15 Tn10(TetR ) Δ(ccdAB)} mcrA Δ(mrr hsdRMS-mcrBC) Φ 80(lacZ)ΔM15 Δ(lacZYA-argF)U169 endA1 recA1 supE44 thi-1 gyrA96 relA1 tonA panD; used for cloning	Thermo Fisher Scientific: Catalogue #C854003

### Sheet: Table S3 - Phages
Table S3 - Phages used in this study
Phage number	Phage name	Description	Propagation Strain	Source or Reference
φAW176	SPP1	WT SPP1 plaque purified and agar amplified ; sequence validated by NGS	Bacillus subtilis PY79	Dr. Daniel Kearns (Indiana University)
φAW172	SPβ	WT SPβ plaque purified and agar amplified ; sequence validated by NGS	Bacillus subtilis PY79	DSMZ-5544 (Lot no: DSM 5544-1111-001)
φAW170	φ29	WT φ29 plaque purified and agar amplified ; sequence validated by NGS	Bacillus subtilis PY79	DSMZ-5546 (Lot no: DSM 5546-0117-001
φAW174	phiB002	Isolated from soil at CU Boulder outside the lab ; sequence validated by NGS ; genotype similar to myophage SBSphiJ/Grass	Bacillus subtilis PY79	This study
